# Genic Position and Methylation Context Shape DNA Methylation-Expression Relationships in Rice Internode Development

**DOI:** 10.64898/2026.07.09.737558

**Authors:** Niharika Nonavinakere Chandrakanth, Matthew T. McGowan, Nicolás Gaitán, Fan Lin, Vivian Ng, Anna Lipzen, Vasanth Singan, Chris Daum, Yuko Yoshinaga, Su Li, Lingtao Su, Dong Xu, Stephen P. Ficklin, Jorge Duitama, Laura E. Bartley

## Abstract

Elongating rice internodes present a developmental gradient from dividing meristem to mature cells, providing an elegant pseudo-time course for study of plant vegetative development. We tested the hypothesis that DNA methylation regulates gene expression during rice internode development by integrating RNA-seq and bisulfite DNA sequencing across eight internode segments. Previously described topologically associated chromatin domain borders aligned with transcription start sites of constitutive expressed genes. CpG and CHG differential methylation was enriched in young segments, consistent with maintenance methylation; whereas CHH methylation showed similar differential abundance in young and old segments. CHH and CHG methylation in upstream regions, CpG methylation within gene bodies, and any methylation in 5′ and 3′ untranslated regions were permissive of moderate to high gene expression. Very low expression was associated with CpG methylation upstream, CHG and CHH methylation within gene bodies, and CpG and CHG methylation downstream. A nonrandom subset of genes, including cell wall-related glycoside hydrolases, lignin and tricin biosynthesis enzymes, and WD40 proteins, showed methylation-expression correlations, with expression changes enriched in triple-marked elements. These results suggest that internode phenotypes of DNA methylation machinery mutants relate to alteration of specific target genes, opening approaches for grass culm improvement for lodging resistance and biomass production.

**Graphical Abstract:** 

**Significance statement:** Stems of cereals and other grasses have an important function in supporting grain production and serving as a source of carbon for the bioeconomy. This study supports methylation of the cytosine bases of DNA as a regulator of chromatin structure and gene expression in the stems of rice. Different methylation contexts are implicated in specific roles in both positive and negative gene expression regulation that might be leveraged to improve stem properties.
