## Supplementary material for "Genic Position and Methylation Context Shape DNA Methylation-Expression Relationships in Rice Internode Development": Data S6

### Sheet: Readme-Worksheets
DNA Methylation Dataset	NCBI SRA accession IDs for whole-genome bisulfite sequencing.
Filtered Methylation Samples	Metadata for methylation samples retained after quality filtering.
Transcriptomics Dataset	NCBI SRA accession IDs for RNA-seq (transcriptome) sequencing.

### Sheet: Methylation Data
Sample Name	Sample Replicate Group	NCBI SRA Accession ID
BS1S1	S1	SRP227601
BS2S1	S1	SRP227603
BS3S1	S1	SRP227608
BS1S2	S2	SRP227619
BS2S2	S2	SRP227610
BS3S2	S2	SRP227615
BS1S3	S3	SRP227617
BS2S3	S3	SRP227616
BS3S3	S3	SRP227618
BS1S4	S4	SRP227611
BS2S4	S4	SRP227614
BS3S4	S4	SRP227613
BS1S5	S5	SRP227605
BS2S5	S5	SRP227606
BS3S5	S5	SRP227620
BS1S6	S6	SRP227607
BS2S6	S6	SRP227609
BS3S6	S6	SRP227602
BS1S7	S7	SRP227612
BS2S7	S7	SRP227604
BS3S7	S7	SRP227623
BS1S8	S8	SRP227624
BS2S8	S8	SRP227622
BS3S8	S8	SRP227621

### Sheet: Methylation Filtered Samples
Sample Name	Sample Replicate Group
BS1S1	S1
BS2S1	S1
BS3S1	S1
BS1S2	S2
BS2S2	S2
BS3S2	S2
BS1S3	S3
BS2S3	S3
BS3S3	S3
BS1S4	S4
BS2S4	S4
BS1S5	S5
BS2S5	S5
BS3S5	S5
BS2S6	S6
BS3S6	S6
BS1S7	S7
BS2S7	S7
BS1S8	S8
* S8 had only a single replicate, so it was excluded from all downstream analyses.

### Sheet: Transcriptomics Data
Sample Name	Sample Replicate Group	NCBI SRA Run Accession ID	NCBI SRA Accession ID
ES-R1	ES	SRR6486901	SRP130354
ES-R2	ES	SRR6486900	SRP130355
ES-R3	ES	SRR6486920	SRP130336
S1.1-R1	S1.1	SRR6486929	SRP130327
S1.1-R2	S1.1	SRR6486921	SRP130335
S1.1-R3	S1.1	SRR6486930	SRP130326
S1.2-R1	S1.2	SRR6486934	SRP130322
S1.2-R2	S1.2	SRR6486933	SRP130325
S1.2-R3	S1.2	SRR6486932	SRP130323
S1-R1	S1	SRR6486935	SRP130321
S1-R2	S1	SRR6486910	SRP130345
S1-R3	S1	SRR6486918	SRP130338
S2-R1	S2	SRR6486919	SRP130337
S2-R2	S2	SRR6486914	SRP130340
S2-R3	S2	SRR6486915	SRP130341
S3-R1	S3	SRR6486911	SRP130344
S3-R2	S3	SRR6486912	SRP130343
S3-R3	S3	SRR6486913	SRP130342
S4-R1	S4	SRR6486916	SRP130339
S4-R2	S4	SRR6486917	SRP130361
S4-R3	S4	SRR6486898	SRP130356
S5-R1	S5	SRR6486924	SRP130332
S5-R2	S5	SRR6486927	SRP130329
S5-R3	S5	SRR6486926	SRP130330
S6-R1	S6	SRR6486925	SRP130331
S6-R2	S6	SRR6486904	SRP130351
S6-R3	S6	SRR6486923	SRP130334
S7-R1	S7	SRR6486922	SRP130333
S7-R2	S7	SRR6486908	SRP130347
S7-R3	S7	SRR6486909	SRP130346
S8-R1	S8	SRR6486905	SRP130350
S8-R2	S8	SRR6486902	SRP130352
S8-R3	S8	SRR6486903	SRP130353
N1-R1	N1	SRR6486906	SRP130348
N1-R2	N1	SRR6486907	SRP130349
N1-R3	N1	SRR6486897	SRP130358
N2-R1	N2	SRR6486899	SRP130357
N2-R2	N2	SRR6486931	SRP130324
N2-R3	N2	SRR6486928	SRP130328
